# Fine-scale haplotype structure reveals strong signatures of positive selection in a recombining bacterial pathogen

**DOI:** 10.1101/634147

**Authors:** Brian Arnold, Mashaal Sohail, Crista Wadsworth, Jukka Corander, William P. Hanage, Shamil Sunyaev, Yonatan H. Grad

## Abstract

Identifying the forces that create and shape ecologically meaningful variation in bacteria remains an important challenge. For recombining bacteria, the sign and strength of linkage provide a unique lens into ongoing selection. We show derived alleles less than 300bp apart in *Neisseria gonorrhoeae* exhibit more coupling linkage than repulsion linkage, a pattern that cannot be explained by limited recombination or neutrality as these couplings are significantly stronger for nonsynonymous alleles compared to synonymous alleles. While linkage is shaped by many evolutionary processes, extensive simulations show only two distinct forms of positive selection can drive an excess of coupling linkage between neighboring nonsynonymous alleles: directional selection on introgressed alleles or selection that maintains distinct haplotypes in the presence of recombination. Our results establish a framework for identifying patterns of selection in fine-scale haplotype structure that indicate specific ecological processes in species that recombine with distantly related lineages or possess coexisting adaptive haplotypes.
