## Supplementary material for "Fine-scale haplotype structure reveals strong signatures of positive selection in a recombining bacterial pathogen": TableS1

### Sheet: Sheet1
Dataset	P-values						Weights (Number of SNPs)						Meta-analysis of p-values (across allele frequencies)
UK dataset	Allele Frequency Category						Allele Frequency Category
	20-30%	30-40%	40-50%	50-60%	60-70%	70-80%	20-30%	30-40%	40-50%	50-60%	60-70%	70-80%
	0.0216747	0.620072	0.114171	1.04481e-05	0.0121972	0.0717606	98	63	13	142	47	109	5.98867e-07
NZ dataset	Allele Frequency Category						Allele Frequency Category
	20-30%	30-40%	40-50%	50-60%	60-70%	70-80%	20-30%	30-40%	40-50%	50-60%	60-70%	70-80%
	0.87551	2.42184e-76	0.0260812	3.21171e-08	0.9673	3.012e-15	266	971	58	157	138	233	2.18597e-81
US dataset	Allele Frequency Category						Allele Frequency Category
	20-30%	30-40%	40-50%	50-60%	60-70%	70-80%	20-30%	30-40%	40-50%	50-60%	60-70%	70-80%
	3.20023e-30	0.395312	0.314445	0.303593	2.48896e-10	1.45127e-08	998	849	105	21	166	220	2.48836e-25
Significant at alpha=0.05 level
