## Supplementary material for "Fine-scale haplotype structure reveals strong signatures of positive selection in a recombining bacterial pathogen": TableS2

### Sheet: Sheet1
Dataset	P-values			Weights (Number of SNPs)			Meta-analysis of p-values (across DUS categories)
UK dataset	DUS category			DUS category
	low	medium	high	low	medium	high
	0.498415	0.0980038	1.40487e-16	120	232	468	6.56772e-15
NZ dataset	DUS category			DUS category
	low	medium	high	low	medium	high
	0	0.678983	9.39422e-14	1944	352	622	3.32942e-10
US dataset	DUS category			DUS category
	low	medium	high	low	medium	high
	9.57441e-189	0.000510148	2.36597e-13	2774	406	449	6.58512e-201
Significant at alpha=0.05 level
