## Supplementary material for "Fine-scale haplotype structure reveals strong signatures of positive selection in a recombining bacterial pathogen": TableS3

### Sheet: Sheet1
Dataset	DUS category	P-values						Weights (Number of SNPs)						Meta-analysis of p-values (across allele frequencies and DUS categories)
		Allele Frequency Category						Allele Frequency Category
		20-30%	30-40%	40-50%	50-60%	60-70%	70-80%	20-30%	30-40%	40-50%	50-60%	60-70%	70-80%
UK dataset	low	0.836713	0.224809	0.0109581	0.400518	0.0133873	0.450101	10	7	5	1	15	5
	intermediate	0.986029	0.831313	0.610418	0.860673	0.0378085	0.943513	8	4	2	26	19	25
	high	0.121969	0.614933	0.105985	3.36634e-06	0.697816	0.0745649	76	18	5	63	6	73	0.000262811
		Allele Frequency Category						Allele Frequency Category
		20-30%	30-40%	40-50%	50-60%	60-70%	70-80%	20-30%	30-40%	40-50%	50-60%	60-70%	70-80%
NZ dataset	low	0.891528	1.88101e-64	0.000914967	0.968129	0.0147127	0.00285592	151	742	18	5	15	12
	intermediate	0.690738	0.926069	0.360402	0.0813715	0.907952	0.824443	13	8	12	3	7	11
	high	0.978497	1.21922e-06	0.0929152	2.9503e-07	0.0726011	0.00620792	27	27	17	123	48	62	2.11766e-67
		Allele Frequency Category						Allele Frequency Category
		20-30%	30-40%	40-50%	50-60%	60-70%	70-80%	20-30%	30-40%	40-50%	50-60%	60-70%	70-80%
US dataset	low	1.58733e-20	0.303588	0.00401696	0.299677	0.886201	0.0415488	792	831	52	4	41	22
	intermediate	0.0636871	0.617636	0.103772	0.0955884	0.840328	0.00670669	56	3	33	8	10	29
	high	0.00012778	0.613013	0.999934	0.188494	4.23264e-07	1.14279e-14	24	12	16	7	77	103	7.90236e-16
Significant at alpha=0.05 level
