## Supplementary material for "Fine-scale haplotype structure reveals strong signatures of positive selection in a recombining bacterial pathogen": TableS4

### Sheet: MAF0.05_reduced
	rN-rS			Tajima's D			dN/dS	gsi (Ng vs Nm)			gsi (Ng vs Np)			gsi (Ng vs Nl)			RefSeq Annotation	KEGG Orthology Annotation
Gene	UK dataset	NZ dataset	US dataset	UK dataset	NZ dataset	US dataset	Max value across 3 datasets	UK dataset	NZ dataset	US dataset	UK dataset	NZ dataset	US dataset	UK dataset	NZ dataset	US dataset
NGO0763	-0.261989	0.412563	NO DIVERSITY	-0.3345	0.661372	-1.01547	0.264087	0.996587	0.990984	0.996106	0.971907	0.966443	0.971438	0.995841	0.990242	0.99536	multifunctional tRNA nucleotidyl transferase/2'3'-cyclic phosphodiesterase/2'nucleotidase/phosphatase	Genetic information processing: Transfer RNA biogenesis
NGO1082	0.0259908	0.00545824	0.201964	-1.38965	-1.06684	-2.53467	0.0879852	0.996587	0.990984	0.99533	0.963501	0.966443	0.958639	0.995841	0.990242	0.992359	isocitrate dehydrogenase	Metabolism: Citrate cycle (TCA cycle), glutathione metabolism
NGO0947	0.0560134	0.0603517	0.223982	1.09003	0.526334	0.586305	0.606644	0.996587	0.990984	0.954282	0.971907	0.964787	0.653541	0.995841	0.990242	0.98018	4-hydroxy-tetrahydrodipicolinate synthase	Metabolism: Lysine biosynthesis, monobactam biosynthesis
NGO0942a	0.0799882	0.0786946	0.256277	2.15806	2.03626	0.206572	0.329885	0.959771	0.990984	0.996106	0.850566	0.959821	0.971438	0.988379	0.984465	0.992585	23S rRNA (guanosine(2251)-2'-O)-methyltransferase RlmB	Genetic information processing: ribosome biogenesis
NGO1045	0.18373	-0.0622442	0.302633	-1.47363	-0.0250216	-1.40121	0.160102	0.91193	0.990984	0.947295	0.8936	0.966443	0.902025	0.968052	0.989279	0.982046	tryptophan--tRNA ligase	Genetic information processing: aminoacyl-tRNA biosynthesis
NGO1508	0.226	0.17996	0.321572	2.68984	2.54078	3.62777	0.164306	0.992842	0.9696	0.944936	0.971907	0.9383	0.952936	0.995831	0.990232	0.995351	pyridoxine 5'-phosphate synthase	Metabolism: Vitamin B6 metabolism
NGO0984	0.233359	0.285093	0.02308	-0.150061	-0.117192	-1.16803	0.396446	0.995565	0.986542	0.98446	0.971907	0.966443	0.971438	0.992728	0.984465	0.992354	FAD/FMN-containing dehydrogenase	NA
NGO0394	0.237055	0.385139	0.315127	2.97574	3.82422	1.23091	0.494915	0.993182	0.982088	0.992419	0.971907	0.964787	0.971438	0.995841	NA	0.99536	UDP-N-acetylenolpyruvoylglucosamine reductase	Metabolism: Amino sugar and nucleotide sugar metabolism, peptidoglycan biosynthesis
NGO0661	0.30196	0.35851	0.499512	3.47303	0.0292682	1.27319	0.352804	0.996576	0.990973	0.784379	0.856093	0.811558	0.808989	0.980541	0.929095	0.932813	membrane protein	NA
NGO1052	0.449802	0.407233	0.359478	-0.609583	-0.872136	-1.37759	0.518992	0.996587	0.990984	0.996106	0.971907	0.966443	0.971438	0.995841	0.990242	0.99536	phosphoglycolate phosphatase	Metabolism: Glyoxylate and dicarboxylate metabolism
NGO0969	0.560418	0.630517	0.791169	-0.657923	2.63853	-0.777623	0.212311	0.996417	0.990984	0.996106	0.846422	0.878741	0.90619	0.988999	0.981108	0.98682	hypothetical protein	NA
NGO2073	0.214349	0.362015	NA	1.88889	1.80736	NA	0.278057	0.995565	0.990984	NA	0.971907	0.966443	NA	0.991693	0.990242	NA	tryptophan transport protein, tryptophan permease	Signaling and Cellular processes: transporter
NGO0827	0.259397	0.426799	NA	0.0669171	-0.0444965	NA	0.516566	0.846576	0.990088	NA	0.832431	0.925209	NA	0.989783	0.989258	NA	hypothetical protein	NA
NGO1371	NA	0.325929	NO DIVERSITY	NA	0.871503	-1.14988	0.44843	NA	0.990979	0.996101	NA	0.966443	0.971438	NA	0.990232	0.994655	cbb3-type cytochrome c oxidase subunit III	Metabolism: oxidative phosphorylation
NGO1363	NA	0.526741	0.480123	NA	-0.275644	0.674985	0.282317	NA	0.990979	0.98699	NA	0.966443	0.803449	NA	0.990232	0.974551	multidrug transporter	Signaling and Cellular processes: transporter, antimicrobial resistance gene
NGO1046	NA	0.599526	0.647798	NA	4.10069	1.12749	0.266149	NA	0.990984	0.996106	NA	0.933333	0.948661	NA	0.96933	0.992122	ATP-dependent chaperone ClpB	Genetic information processing: Chaperones and folding catalysts
NGO1566	0.418975	NA	1.16539	-0.364219	NA	2.15006	0.408508	0.75704	NA	0.995334	0.81163	NA	0.971438	0.984458	NA	0.995129	membrane protein	NA
NGO0991	0.680313	NA	1.02521	-1.0127	NA	-0.188176	0.207887	0.989788	NA	0.989133	0.858814	NA	0.834197	0.983212	NA	0.980613	succinyl-diaminopimelate desuccinylase	Metabolism: Lysine biosynthesis
NGO2045	0.318017	NA	NA	2.60377	NA	NA	0.164915	0.996587	NA	NA	0.971907	NA	NA	0.995841	NA	NA	glucosamine--fructose-6-phosphate aminotransferase	Metabolism: Amino sugar and nucleotide sugar metabolism; Alanine, aspartate and glutamate metabolism
NGO1652	0.857346	NA	NA	0.887731	NA	NA	0.358586	NA	NA	NA	0.815604	NA	NA	0.99198	NA	NA	phage associated protein	NA
NGO0048	NA	NA	0.215284	NA	NA	-0.967428	0.146099	NA	NA	NA	NA	NA	NA	NA	NA	NA	carbamoyl phosphate synthase large subunit	Metabolism: pyrimidine metabolism; alanine, aspartate and glutamate metaboilsm
NGO0361	NA	NA	0.439805	NA	NA	1.53021	0.136385	NA	NA	0.996106	NA	NA	0.971438	NA	NA	0.995351	heme biosynthesis protein HemY	Unclassified: metabolism
NGO0461	NA	NA	0.20748	NA	NA	-0.896806	0.0867014	NA	NA	0.996106	NA	NA	0.929113	NA	NA	0.990043	hypothetical protein	NA
NGO2001	NA	NA	0.313294	NA	NA	1.56935	0.297224	NA	NA	0.996106	NA	NA	0.971438	NA	NA	0.99536	bifunctional biotin--[acetyl-CoA-carboxylase] ligase/pantothenate kinase	Metabolism: Pantothenate and CoA biosynthesis, biotin metabolism
NGO2074	NA	NA	0.267994	NA	NA	2.01331	0.0996475	NA	NA	0.962423	NA	NA	0.955783	NA	NA	0.994666	ubiquinone biosynthesis O-methyltransferase	Metabolism: Ubiquinone and other terpenoid-quinone biosynthesis
NGO2135	NA	NA	0.267835	NA	NA	-0.661992	0.158661	NA	NA	0.97649	NA	NA	0.869519	NA	NA	0.973988	transglycosylase	Metabolism: Peptidoglycan biosynthesis and degradation proteins
NGO0121	NA	NO DIVERSITY	0.200156	NA	0.986542	0.0943417	0.677939	NA	NA	0.996106	NA	NA	0.792919	NA	NA	NA	hypothetical protein	NA
NGO1521	NO DIVERSITY	0.271594	NA	0.466107	0.315866	NA	1.8361	0.996587	0.990984	NA	0.880594	0.883846	NA	NA	NA	NA	acetate kinase	Metabolism: pyruvate metabolism, propanoate metabolism, taurine and hypotaurine metabolism
NGO1878	NO DIVERSITY	NA	0.928057	-0.99829	NA	-1.44567	0.50582	0.996587	NA	0.995718	0.971907	NA	0.971438	0.995841	NA	0.99536	hypothetical protein	NA
NO DIVERSITY: there weren't at least 10 Syn and 10 Nsyn SNP pairs
NA: was not a core gene in that dataset
