## Supplementary material for "Fine-scale haplotype structure reveals strong signatures of positive selection in a recombining bacterial pathogen": TableS5

### Sheet: Sheet1
Assemblies Downloaded (RefSeq accession numbers)				Reads downloaded for de novo assembly (SRA accession numbers)
N. meningitidis	N. lactamica	N. polysaccharea		N. lactamica	N. polysaccharea
GCF_000009465.1	GCF_000180595.1	GCF_000193775.1		ERR1447238	ERR1604226
GCF_000009105.1	GCF_002022745.1			ERR1447309	ERR1604221
GCF_000008805.1	GCF_001064605.1			ERR1447334	ERR1389321
GCF_000626595.1	GCF_000741965.1			ERR1447315	ERR1604222
GCF_000253215.1	GCA_000196295.1			ERR1447287	ERR1604219
GCF_000191525.1				ERR1447355	ERR1517504
GCF_000191505.1				ERR1447276	ERR1389457
GCF_000191485.1				ERR1447392	ERR1604224
GCF_000191465.1				ERR1517420	ERR1517321
GCF_000191445.1				ERR1517532	ERR1604225
GCF_000191425.1				ERR1517428	ERR1554132
GCF_000152165.1				ERR1517568	ERR976833
GCF_000083565.1				ERR1604055	ERR1517398
GCF_000026965.1				ERR1604056	ERR976832
GCF_000014105.1				ERR1604058	ERR1604223
GCF_001697325.1				ERR1604061	ERR1994730
GCF_001697305.1				ERR1604069	ERR160737
GCF_001697205.1				ERR1604074	ERR976841
GCF_001697165.1				ERR1604076	ERR1674709
GCF_001697125.1				ERR1604067	ERR1674672
GCF_001697105.1				ERR1604070	ERR976838
GCF_001029835.1				ERR1604079	ERR976854
GCF_001029815.1				ERR1604066	ERR1863036
GCF_000816165.1				ERR1604081	ERR1674736
GCF_000800415.1				ERR1604077	ERR1678065
GCF_000800355.1				ERR1604088	ERR160746
GCF_000800315.1				ERR1604089	ERR1674732
GCF_000800275.1				ERR1604087	ERR1674733
GCF_000800235.1				ERR1604092	ERR1674679
GCF_000787195.2				ERR1604101	ERR1674707
GCF_001697625.1				ERR1604098	ERR1674735
GCF_001697605.1				ERR1604095	ERR1674604
GCF_001697585.1				ERR1604103	ERR160726
GCF_001697565.1				ERR1604107	ERR1382223
GCF_001697545.1				ERR1604108	ERR1382212
GCF_001697525.1				ERR1604125	ERR1674722
GCF_001697505.1				ERR1604117
GCF_001697485.1				ERR1604126
GCF_001697465.1				ERR1604120
GCF_001697445.1				ERR1604132
GCF_001697425.1				ERR1604127
GCF_001697405.1				ERR1604131
GCF_001697385.1				ERR1604114
GCF_001697365.1				ERR1604144
GCF_001697345.1				ERR1604146
GCF_001697905.1				ERR1604128
GCF_001697885.1				ERR1604134
GCF_001697865.1				ERR1604147
GCF_001697845.1				ERR1604161
GCF_001697825.1				ERR1604171
GCF_001697805.1				ERR1604168
GCF_001697785.1				ERR1604172
GCF_001697765.1				ERR1604166
GCF_001697745.1				ERR1604164
GCF_001697725.1				ERR1604163
GCF_001697705.1				ERR1604175
GCF_001697685.1				ERR1604186
GCF_001697665.1				ERR1604182
GCF_001697645.1				ERR1604184
GCF_002073575.1				ERR1604193
GCF_002073555.1				ERR1604180
GCF_002073275.1				ERR1604190
GCF_002073235.1				ERR1604188
GCF_001974965.1				ERR1604191
GCF_001750825.1				ERR1604189
GCF_001698105.1				ERR1604192
GCF_001698085.1				ERR1604194
GCF_001698065.1				ERR1604197
GCF_001698045.1				ERR1604203
GCF_001698025.1				ERR1604206
GCF_001698005.1				ERR1604198
GCF_001697985.1				ERR1604215
GCF_001697965.1				ERR1604204
GCF_001697945.1				ERR1604214
GCF_001697925.1				ERR1604212
GCF_002075815.1				ERR1604205
GCF_002073675.1				ERR1604207
GCF_002073595.1				ERR1604343
GCF_001703795.1				ERR1604216
GCF_001703775.1				ERR1604341
GCF_001703755.1				ERR1604349
GCF_001703715.1				ERR1604348
GCF_001703695.1				ERR1604347
GCF_001703675.1				ERR1604344
GCF_001183095.1				ERR1604342
GCF_000146655.1				ERR1604355
GCF_001183415.1				ERR1604362
GCF_001183405.1				ERR1604354
GCF_001183375.1				ERR1604358
GCF_001183365.1				ERR1604372
GCF_001183335.1				ERR1604368
GCF_001183325.1				ERR1604371
GCF_001183285.1				ERR1604373
GCF_001183245.1				ERR1604382
GCF_001183215.1				ERR1604394
GCF_001183175.1				ERR1604380
GCF_001183165.1				ERR1604395
GCF_001183125.1				ERR1604387
GCF_001183495.1				ERR1604408
GCF_000191345.1				ERR1604415
GCF_000191305.1				ERR1604423
GCF_000191285.1				ERR1604414
GCF_000191265.1				ERR1604405
GCF_000191245.1				ERR1604178
GCF_000191225.1				ERR1604174
GCF_000185025.1				ERR1604425
GCF_000293265.1				ERR1604421
GCF_000293245.1				ERR1604419
GCF_000293645.1				ERR1604403
GCF_000293625.1				ERR1604428
GCF_000293465.1				ERR1604424
GCF_000293445.1				ERR1604438
GCF_000293425.1				ERR1604446
GCF_000293405.2				ERR1604402
GCF_000293385.1				ERR1604437
GCF_000293365.1				ERR1604445
GCF_000293345.1				ERR1604407
GCF_000293325.1				ERR1604452
GCF_000293305.1				ERR1604453
GCF_000293285.1				ERR1604461
GCF_000327765.2				ERR1604451
GCF_000327745.2				ERR1604464
GCF_000327725.2				ERR1604477
GCF_000327705.2				ERR1604475
GCF_000327685.2				ERR1604472
GCF_000327665.2				ERR1604476
GCF_000327645.2				ERR1604473
GCF_000327625.2				ERR1604485
GCF_000327605.2				ERR1604479
GCF_000327585.2				ERR1604487
GCF_000327565.2				ERR1604455
GCF_000327545.2				ERR1604484
GCF_000304435.1				ERR1674788
GCF_000293665.1				ERR1674626
GCF_000328025.2				ERR1682753
GCF_000328005.2				ERR1761878
GCF_000327985.2				ERR1761866
GCF_000327965.2				ERR1761942
GCF_000327945.2				ERR1761909
GCF_000327925.2				ERR1761991
GCF_000327905.2				ERR1761979
GCF_000327885.2				ERR1762015
GCF_000327865.2				ERR1762037
GCF_000327845.2				ERR1770830
GCF_000327825.2				ERR1762019
GCF_000327805.2				ERR1770816
GCF_000327785.2				ERR1770967
GCF_000367485.1				ERR1771124
GCF_000328265.2				ERR1770693
GCF_000328245.2				ERR1770928
GCF_000328225.2				ERR1761970
GCF_000328205.2				ERR1771115
GCF_000328185.2				ERR1770903
GCF_000328165.2				ERR1770972
GCF_000328145.2				ERR1770936
GCF_000328125.2				ERR1771069
GCF_000328105.2				ERR1762043
GCF_000328085.2				ERR1771006
GCF_000328065.2				ERR1771204
GCF_000328045.2				ERR1771090
GCF_000785075.1				ERR1762001
GCF_000785065.1				ERR1771189
GCF_001407225.1				ERR1771044
GCF_002148445.1				ERR1771207
GCF_002082895.1				ERR522791
GCF_002071035.1				ERR217363
GCF_002307415.1				ERR217369
GCF_900038035.1				ERR1941332
GCF_900034555.1				ERR957444
GCF_900032435.1				ERR654722
GCF_900027825.1				ERR406846
GCF_900017935.1				ERR957442
GCF_900017215.1				ERR1863179
GCF_900017095.1				ERR1863062
GCF_900017075.1				ERR957456
GCF_900017065.1				ERR957450
GCF_900017055.1				ERR957460
GCF_900021955.1				ERR1941339
GCF_900021125.1				ERR957458
GCF_900019925.1				ERR957443
GCF_900019915.1				ERR957452
GCF_900019905.1				ERR1863099
GCF_900019895.1				ERR1863089
GCF_900019015.1				ERR957453
GCF_900017945.1				ERR957472
GCF_900022365.1				ERR957448
GCF_900022355.1				ERR957475
GCF_900022335.1				ERR957474
GCF_900022045.1				ERR1863024
GCF_900022005.1				ERR957482
GCF_900021995.1				ERR957483
GCF_900021975.1				ERR957464
GCF_900021965.1				ERR957468
GCF_900022455.1				ERR957492
GCF_900022445.1				ERR957484
GCF_900022435.1				ERR957462
GCF_900022415.1				ERR1863023
GCF_900022395.1				ERR957471
GCF_900022375.1				ERR957459
GCF_900024365.1				ERR957455
GCF_900024355.1				ERR957478
GCF_900024325.1				ERR957486
GCF_900024415.1				ERR957451
GCF_900024405.1				ERR957489
GCF_900024395.1				ERR957477
GCF_900024385.1				ERR957488
GCF_900024445.1				ERR957473
GCF_900024435.1				ERR957490
GCF_900024425.1				ERR957479
GCF_900025505.1				ERR957506
GCF_900025485.1				ERR957500
GCF_900025475.1				ERR957485
GCF_900025455.1				ERR957481
GCF_900025445.1				ERR957498
GCF_900024925.1				ERR957480
GCF_900025665.1				ERR957467
GCF_900025645.1				ERR957491
GCF_900025635.1				ERR1771019
GCF_900025605.1				ERR957466
GCF_900025595.1				ERR957508
GCF_900025555.1				ERR957469
GCF_900025545.1				ERR957514
GCF_900026835.1				ERR522786
GCF_900026825.1				ERR957465
GCF_900026815.1				ERR957504
GCF_900026805.1				ERR957496
GCF_900026795.1				ERR957457
GCF_900026785.1				ERR957497
GCF_900026775.1				ERR957449
GCF_900026765.1				ERR957487
GCF_900026755.1				ERR957493
GCF_900026745.1				ERR957509
GCF_900026725.1				ERR957522
GCF_900025715.1				ERR957537
GCF_900025695.1				ERR957516
GCF_900025685.1				ERR957558
GCF_900027475.1				ERR957534
GCF_900027455.1				ERR957445
GCF_900027445.1				ERR957519
GCF_900027435.1				ERR957505
GCF_900027425.1				ERR957535
GCF_900027415.1				ERR957517
GCF_900027405.1				ERR957552
GCF_900026885.1				ERR957553
GCF_900026875.1				ERR957532
GCF_900026845.1				ERR957540
GCF_900028015.1				ERR957539
GCF_900027995.1				ERR957511
GCF_900027985.1				ERR957521
GCF_900027975.1				ERR957548
GCF_900027935.1				ERR957556
GCF_900027925.1				ERR957551
GCF_900027915.1				ERR957531
GCF_900027905.1				ERR957541
GCF_900027885.1				ERR957525
GCF_900027875.1				ERR957574
GCF_900029045.1				ERR957554
GCF_900029025.1				ERR957533
GCF_900029015.1				ERR957524
GCF_900028115.1				ERR957512
GCF_900028105.1				ERR957566
GCF_900028085.1				ERR957581
GCF_900028075.1				ERR957559
GCF_900028065.1				ERR957550
GCF_900028045.1				ERR957513
GCF_900028025.1				ERR957555
GCF_900029815.1				ERR957545
GCF_900029805.1				ERR957542
GCF_900029275.1				ERR957549
GCF_900029265.1				ERR957523
GCF_900029245.1				ERR957557
GCF_900029235.1				ERR957507
GCF_900029225.1				ERR957530
GCF_900029115.1				ERR957520
GCF_900029105.1				ERR957576
GCF_900029075.1				ERR957588
GCF_900029065.1				ERR957527
GCF_900030995.1				ERR957586
GCF_900030985.1				ERR957570
GCF_900030955.1				ERR957565
GCF_900030945.1				ERR957546
GCF_900030925.1				ERR957515
GCF_900030915.1				ERR957579
GCF_900030905.1				ERR957572
GCF_900029845.1				ERR957544
GCF_900029835.1				ERR957580
GCF_900031475.1				ERR957529
GCF_900031465.1				ERR957577
GCF_900031455.1				ERR957560
GCF_900031445.1				ERR957593
GCF_900031435.1				ERR957583
GCF_900031425.1				ERR957578
GCF_900031395.1				ERR957585
GCF_900031055.1				ERR957596
GCF_900031045.1				ERR957567
GCF_900031035.1				ERR957599
GCF_900031025.1				ERR957601
GCF_900031005.1				ERR957563
GCF_900032465.1				ERR957569
GCF_900032455.1				ERR957562
GCF_900032425.1				ERR957573
GCF_900032415.1				ERR957594
GCF_900032105.1				ERR957589
GCF_900032095.1				ERR957538
GCF_900032085.1				ERR957604
GCF_900032065.1				ERR976886
GCF_900032045.1				ERR957602
GCF_900032035.1				ERR957597
GCF_900032025.1				ERR957603
GCF_900032635.1				ERR957605
GCF_900032625.1				ERR957592
GCF_900032615.1				ERR957606
GCF_900032595.1				ERR976884
GCF_900032585.1				ERR976882
GCF_900032575.1				ERR957598
GCF_900032555.1				ERR976892
GCF_900032545.1				ERR957564
GCF_900032535.1				ERR957571
GCF_900032525.1				ERR957587
GCF_900032515.1				ERR957518
GCF_900032505.1				ERR976889
GCF_900032495.1
GCF_900032485.1
GCF_900033225.1
GCF_900033215.1
GCF_900033205.1
GCF_900033195.1
GCF_900033185.1
GCF_900033175.1
GCF_900033165.1
GCF_900033155.1
GCF_900033135.1
GCF_900033125.1
GCF_900033105.1
GCF_900033095.1
GCF_900033085.1
GCF_900033075.1
GCF_900033625.1
GCF_900033615.1
GCF_900033365.1
GCF_900033355.1
GCF_900033345.1
GCF_900033335.1
GCF_900033325.1
GCF_900033315.1
GCF_900033305.1
GCF_900033295.1
GCF_900033285.1
GCF_900033255.1
GCF_900034565.1
GCF_900034545.1
GCF_900034535.1
GCF_900034525.1
GCF_900034255.1
GCF_900034245.1
GCF_900034225.1
GCF_900034215.1
GCF_900034195.1
GCF_900033665.1
GCF_900033655.1
GCF_900033645.1
GCF_900033635.1
GCF_900035415.1
GCF_900035405.1
GCF_900035175.1
GCF_900035165.1
GCF_900035145.1
GCF_900035135.1
GCF_900034635.1
GCF_900034595.1
GCF_900034575.1
GCF_900036235.1
GCF_900035545.1
GCF_900035485.1
GCF_900035475.1
GCF_900035465.1
GCF_900035435.1
GCF_900035425.1
GCF_900036695.1
GCF_900036275.1
GCF_900037305.1
GCF_900037295.1
GCF_900037285.1
GCF_900037275.1
GCF_900037255.1
GCF_900037245.1
GCF_900037235.1
GCF_900036725.1
GCF_900036715.1
GCF_900036705.1
GCF_900039435.1
GCF_900039425.1
GCF_900039295.1
GCF_900038675.1
GCF_900038655.1
GCF_900038645.1
GCF_900038635.1
GCF_900038075.1
GCF_900037555.1
GCF_900037525.1
GCF_900041395.1
GCF_900041385.1
GCF_900041375.1
GCF_900041365.1
GCF_900041355.1
GCF_900041345.1
GCF_900041325.1
GCF_900041315.1
GCF_900041305.1
GCF_900041295.1
GCF_900039605.1
GCF_900039595.1
GCF_900039445.1
GCF_900043335.1
GCF_900043325.1
GCF_900043305.1
GCF_900043295.1
GCF_900043275.1
GCF_900043265.1
GCF_900043255.1
GCF_900043245.1
GCF_900043225.1
GCF_900048025.1
GCF_900048015.1
GCF_900048005.1
GCF_900047995.1
GCF_900047985.1
GCF_900047055.1
GCF_900046735.1
GCF_900044725.1
GCF_900044715.1
